# Social and news media in mapping the endangered Mediterranean Monk seal: exceptional data gains but persistent bias

**DOI:** 10.1101/2025.01.20.633919

**Authors:** Andry Castro, César Capinha

**Affiliations:** Centro de Estudos Geográficos, Instituto de Geografia e Ordenamento do Território, Universidade de Lisboa, Lisboa, Portugal; Associated Laboratory Terra, Portugal

**Keywords:** Mediterranean monk seal, *Monachus monachus*, News media, Social media, Species distribution mapping

## Abstract

Social and news media are increasingly recognised as valuable sources of species distribution data, particularly for rare and endangered species. However, these data sources are prone to biases arising from uneven observation efforts, which pose challenges for their effective use. Despite this, the drivers and extent of such biases remain understudied. Here we investigate the contribution of social and news media to improving the availability of distribution data for a rare and endangered species, the Mediterranean Monk seal (*Monachus monachus*), in the Madeira and Porto Santo Islands. We also assess the relationship between the distribution data collected and socio-human factors likely to determine spatial and temporal variation in observation effort. We found that media sources provide a remarkable number of observation records for the species (n=302), which compared to the GBIF, iNaturalist and Observation.org combined (n=11), represent a 27.5-fold increase. The number of observations exhibited seasonal variation, with annual peaks occurring in the summer months. A generalised linear model assessing the spatial distribution of observation data also revealed a strong positive association with areas of high human concentration. Significant variables included population density, hotel density, and proximity to coastal recreational hotspots such as diving sites and bathing areas/non-open beaches. Our results underscore the potential of social and news media in documenting species distributions, but they also emphasise the importance of accounting for observational biases. Doing so is essential to ensure the reliable and effective application of social and news media sourced data in supporting species conservation efforts and management strategies.
