## Appendix B for "Social and news media in mapping the endangered Mediterranean Monk seal: exceptional data gains but persistent bias"

### Sheet: Folha1
ID	LATITUDE/LONGITUDE	MUNICIPALITY
1	32.737021, -16.679797	Machico
2	32.646883, -16.974758	Câmara de Lobos
3	32.646271, -16.823886	Santa Cruz
4	32.718284, -17.171746	Calheta
5	32.642503, -16.913969	Funchal
6	32.653696, -17.022021	Ribeira Brava
7	32.644657, -16.911267	Funchal
8	32.641470, -16.918777	Funchal
9	32.645480, -16.909867	Funchal
10	32.834152, -16.923742	Santana
11	32.641708, -16.955453	Funchal
12	32.641730, -16.957440	Funchal
13	32.640549, -16.832448	Santa Cruz
14	32.635571, -16.948132	Funchal
15	32.645170, -16.910528	Funchal
16	32.734749, -16.739691	Machico
17	32.646220, -16.897261	Funchal
18	32.644481, -16.907275	Funchal
19	33.069038, -16.295893	Porto Santo
20	32.751851, -17.222924	Calheta
21	32.634766, -16.938495	Funchal
22	32.738191, -16.714110	Machico
23	32.635853, -16.947973	Funchal
24	32.646004, -16.904706	Funchal
25	32.641839, -16.915210	Funchal
26	32.751998, -17.223149	Calheta
27	32.751998, -17.223149	Calheta
28	32.703913, -17.161175	Calheta
29	32.741900, -16.690811	Machico
30	32.867958, -17.173698	Porto Moniz
31	32.635001, -16.938651	Funchal
32	32.645729, -16.973215	Câmara de Lobos
33	32.718491, -17.176591	Calheta
34	32.635052, -16.933838	Funchal
35	32.646526, -16.896647	Funchal
36	32.636461, -16.949337	Funchal
37	32.633698, -16.940408	Funchal
38	32.734509, -16.740882	Machico
39	32.635198, -16.931759	Funchal
40	32.645892, -16.910430	Funchal
41	32.645073, -16.906252	Funchal
42	32.641603, -16.916543	Funchal
43	32.661965, -17.036792	Ribeira Brava
44	32.646077, -16.904735	Funchal
45	32.645506, -16.909764	Funchal
46	32.646103, -16.904699	Funchal
47	32.668248, -17.062485	Ribeira Brava
48	32.735052, -16.741108	Machico
49	32.635268, -16.938614	Funchal
50	32.643510, -16.910232	Funchal
51	32.645900, -16.910246	Funchal
52	32.638129, -16.853895	Santa Cruz
53	32.637855, -16.853695	Santa Cruz
54	32.727912, -16.699365	Machico
55	32.703913, -17.161175	Calheta
56	32.870467, -17.167612	Porto Moniz
57	32.645995, -16.897396	Funchal
58	32.736484, -16.732077	Machico
59	32.685774, -16.791615	Santa Cruz
60	33.042548, -16.327612	Porto Santo
61	32.646724, -16.974784	Câmara de Lobos
62	32.717103, -16.756727	Machico
63	32.661378, -17.036910	Ribeira Brava
64	32.641629, -16.829108	Santa Cruz
65	32.700439, -17.169619	Calheta
66	32.643442, -16.905844	Funchal
67	32.635381, -16.925558	Funchal
68	32.640775, -16.921585	Funchal
69	32.738559, -16.703655	Machico
70	32.634379, -16.938760	Funchal
71	32.730396, -16.671921	Machico
72	32.736751, -16.680957	Machico
73	32.648768, -16.979446	Câmara de Lobos
74	32.678147, -17.104299	Ponta do Sol
75	32.734551, -16.740884	Machico
76	32.647246, -16.974793	Câmara de Lobos
77	32.717000, -16.755891	Machico
78	32.717000, -16.755891	Machico
79	32.744298, -16.692829	Machico
80	32.635812, -16.947968	Funchal
81	32.747578, -16.695721	Machico
82	32.639376, -16.924136	Funchal
83	32.743929, -16.693236	Machico
84	32.736880, -16.680752	Machico
85	32.730129, -16.672190	Machico
86	32.637853, -16.852873	Santa Cruz
87	32.638019, -16.853867	Santa Cruz
88	32.637387, -16.851977	Santa Cruz
89	32.717000, -16.755891	Machico
90	32.744627, -16.694108	Machico
91	32.715964, -17.171275	Calheta
92	32.731286, -16.740464	Machico
93	32.734327, -16.678381	Machico
94	32.640707, -16.832809	Santa Cruz
95	32.645322, -16.910526	Funchal
96	32.646200, -16.897496	Funchal
97	32.736782, -16.680625	Machico
98	32.741077, -16.712362	Machico
99	32.640193, -16.831341	Santa Cruz
100	32.643609, -16.912553	Funchal
101	32.744668, -16.693118	Machico
102	32.643759, -16.907084	Funchal
103	32.741194, -16.707294	Machico
104	32.734046, -16.741711	Machico
105	32.634966, -16.938629	Funchal
106	32.646191, -16.974739	Câmara de Lobos
107	32.633584, -16.937468	Funchal
108	32.640764, -16.921237	Funchal
109	32.719157, -17.180501	Calheta
110	32.640674, -16.832778	Santa Cruz
111	32.739223, -16.686240	Machico
112	32.638961, -16.907690	Funchal
113	32.739311, -16.704605	Machico
114	32.637335, -16.852455	Santa Cruz
115	32.731185, -16.671705	Machico
116	32.726680, -16.661672	Machico
117	32.641662, -16.829176	Santa Cruz
118	32.647398, -16.975314	Câmara de Lobos
119	32.640839, -16.832587	Santa Cruz
120	32.640684, -16.898238	Funchal
121	32.741128, -16.713344	Machico
122	32.636672, -16.851792	Santa Cruz
123	32.724391, -17.191991	Calheta
124	32.639651, -16.896038	Funchal
125	32.646776, -16.989805	Câmara de Lobos
126	32.634383, -16.938435	Funchal
127	32.739897, -17.215176	Calheta
128	32.646776, -16.989805	Câmara de Lobos
129	32.641662, -16.829176	Santa Cruz
130	32.641662, -16.829176	Santa Cruz
131	32.645120, -16.894901	Funchal
132	32.640557, -16.832743	Santa Cruz
133	32.715764, -17.171865	Calheta
134	32.715951, -17.171223	Calheta
135	32.720431, -17.183241	Calheta
136	32.654347, -17.022192	Ribeira Brava
137	32.640764, -16.921237	Funchal
138	32.651170, -16.999461	Câmara de Lobos
139	32.643296, -16.910997	Funchal
140	32.745107, -16.692374	Machico
141	32.742767, -16.686807	Machico
142	32.637990, -16.853608	Santa Cruz
143	32.648095, -16.988209	Câmara de Lobos
144	32.637476, -16.852757	Santa Cruz
145	32.683976, -16.793504	Santa Cruz
146	32.644315, -16.911392	Funchal
147	32.662909, -16.804308	Santa Cruz
148	32.641254, -16.918642	Funchal
149	32.738331, -16.683210	Machico
150	32.738372, -16.686677	Machico
151	32.739071, -16.683988	Machico
152	32.729239, -16.671952	Machico
153	32.734795, -16.733744	Machico
154	32.750882, -17.227677	Calheta
155	32.734875, -16.739462	Machico
156	32.641236, -16.829327	Santa Cruz
157	32.635372, -16.938491	Funchal
158	32.635372, -16.938491	Funchal
159	32.645622, -16.898465	Funchal
160	32.638983, -16.923093	Funchal
161	32.715889, -16.764534	Machico
162	32.660824, -17.056875	Ribeira Brava
163	32.660824, -17.056875	Ribeira Brava
164	32.641655, -16.915395	Funchal
165	32.734795, -16.733744	Machico
166	32.813020, -17.284016	Calheta
167	32.637138, -16.848582	Santa Cruz
168	32.649805, -16.820992	Santa Cruz
169	32.714162, -16.754213	Machico
170	32.687280, -16.789695	Santa Cruz
171	32.687168, -16.789638	Santa Cruz
172	32.635719, -16.936841	Funchal
173	32.667573, -17.062560	Ribeira Brava
174	32.652050, -17.006053	Câmara de Lobos
175	32.687746, -16.782823	Santa Cruz
176	32.640349, -16.834710	Santa Cruz
177	32.640349, -16.834710	Santa Cruz
178	32.638058, -16.950185	Funchal
179	32.641018, -16.918716	Funchal
180	32.640513, -16.831674	Santa Cruz
181	32.813416, -17.268776	Calheta
182	32.642559, -16.967442	Funchal
183	32.635008, -16.938531	Funchal
184	32.647795, -16.823248	Santa Cruz
185	32.634945, -16.931586	Funchal
186	32.703913, -17.161175	Calheta
187	32.661378, -17.036910	Ribeira Brava
188	32.650992, -16.998504	Câmara de Lobos
189	32.648752, -16.981291	Câmara de Lobos
190	32.646240, -16.897096	Funchal
191	32.733781, -16.736937	Machico
192	32.646728, -16.975131	Câmara de Lobos
193	32.687684, -16.786993	Santa Cruz
194	32.739779, -16.721445	Machico
195	32.634900, -16.948001	Funchal
196	32.635385, -16.930123	Funchal
197	32.640555, -16.832624	Santa Cruz
198	32.799477, -16.837892	Santana
199	32.640620, -16.919331	Funchal
200	32.641777, -16.915464	Funchal
201	32.736518, -16.737972	Machico
202	32.830805, -16.947623	Santana
203	32.659467, -17.033094	Ribeira Brava
204	32.660771, -17.034282	Ribeira Brava
205	32.676393, -17.079512	Ribeira Brava
206	32.816987, -17.033059	São Vicente
207	32.641635, -16.916538	Funchal
208	32.642240, -16.916318	Funchal
209	32.635608, -16.936337	Funchal
210	32.633703, -16.940275	Funchal
211	32.686961, -16.790198	Santa Cruz
212	32.643525, -16.910569	Funchal
213	32.646776, -16.989805	Câmara de Lobos
214	32.644011, -16.911917	Funchal
215	32.838731, -17.236526	Calheta
216	32.745200, -17.215361	Calheta
217	32.646058, -16.904749	Funchal
218	32.644372, -16.910626	Funchal
219	32.640746, -16.832596	Santa Cruz
220	32.724713, -17.191732	Calheta
221	32.640336, -16.904194	Funchal
222	32.717330, -16.756931	Machico
223	32.640295, -16.831314	Santa Cruz
224	33.024532, -16.379400	Porto Santo
225	33.025515, -16.376866	Porto Santo
226	33.035670, -16.361638	Porto Santo
227	33.031103, -16.367612	Porto Santo
228	33.035015, -16.362175	Porto Santo
229	33.034773, -16.362742	Porto Santo
230	33.024850, -16.378563	Porto Santo
231	32.705234, -17.148825	Calheta
232	32.705234, -17.148825	Calheta
233	32.705811, -17.148653	Calheta
234	32.705811, -17.148653	Calheta
235	32.735093, -16.681819	Machico
236	32.640904, -16.919090	Funchal
237	32.637559, -16.853209	Santa Cruz
238	32.716823, -16.758249	Machico
239	32.646923, -16.974993	Câmara de Lobos
240	32.639248, -16.884862	Funchal
241	32.628702, -16.972993	Funchal
242	32.627212, -16.908720	Funchal
243	32.627925, -16.969471	Funchal
244	32.637488, -16.853333	Santa Cruz
245	32.734118, -16.740927	Machico
246	32.642103, -16.914902	Funchal
247	32.735160, -16.732900	Machico
248	32.640852, -16.830741	Santa Cruz
249	32.645885, -16.905344	Funchal
250	32.645585, -16.909848	Funchal
251	32.643573, -16.909402	Funchal
252	32.643382, -16.871615	Funchal
253	32.733756, -16.738161	Machico
254	32.642544, -16.977262	Câmara de Lobos
255	32.648093, -16.996804	Câmara de Lobos
256	32.741817, -16.690341	Machico
257	32.646294, -16.904755	Funchal
258	32.735093, -16.681819	Machico
259	32.640616, -16.830995	Santa Cruz
260	32.835365, -17.249485	Calheta
261	32.734094, -16.680939	Machico
262	32.741778, -16.685735	Machico
263	32.643901, -16.912303	Funchal
264	32.638177, -16.899390	Funchal
265	32.738501, -16.703739	Machico
266	32.735625, -16.682442	Machico
267	32.737665, -16.680450	Machico
268	32.719884, -17.180457	Calheta
269	32.637785, -16.921877	Funchal
270	32.742135, -16.687243	Machico
271	32.661010, -17.036043	Ribeira Brava
272	32.713880, -16.753770	Machico
273	32.711226, -17.163004	Calheta
274	32.739635, -16.704810	Machico
275	32.651855, -16.999638	Câmara de Lobos
276	32.636659, -16.906293	Funchal
277	32.643057, -16.904889	Funchal
278	32.652663, -17.001307	Câmara de Lobos
279	32.739161, -16.683941	Machico
280	32.741077, -16.712362	Machico
281	32.741077, -16.712362	Machico
282	32.643219, -16.871242	Funchal
283	32.698583, -16.728852	Machico
284	32.673913, -17.111077	Ponta do Sol
285	32.640672, -16.832873	Santa Cruz
286	32.640349, -16.834710	Santa Cruz
287	32.718340, -17.172975	Calheta
288	32.644437, -17.033419	Ribeira Brava
289	32.645335, -16.910357	Funchal
290	32.738035, -16.683117	Machico
291	32.652264, -17.001299	Câmara de Lobos
292	32.810558, -17.268192	Calheta
293	32.646956, -16.974823	Câmara de Lobos
294	32.718087, -17.172082	Calheta
295	32.731949, -16.646320	Machico
296	32.715559, -17.171738	Calheta
297	32.755803, -17.237914	Calheta
298	32.717920, -17.172295	Calheta
299	32.735635, -16.733229	Machico
300	32.687993, -16.787380	Santa Cruz
301	32.733197, -16.740774	Machico
302	32.643280, -16.897993	Funchal
